# ASM Variants in the Spotlight: A Structure-Based Atlas for Unraveling Pathogenic Mechanisms in Lysosomal Acid Sphingomyelinase

**DOI:** 10.1101/2023.11.24.568551

**Authors:** Simone Scrima, Matteo Lambrughi, Matteo Tiberti, Elisa Fadda, Elena Papaleo

**Affiliations:** Cancer Structural Biology, Danish Cancer Institute, 2100, Copenhagen, Denmark; Cancer Systems Biology, Section for Bioinformatics, Department of Health and Technology, Technical University of Denmark, 2800, Lyngby, Denmark; Department of Chemistry and Hamilton Institute, Maynooth University, Maynooth, co. Kildare, Ireland

**Keywords:** variants of uncertain significance, acid sphingomyelinase deficiency, molecular dynamics simulations, protein structure, variant interpretation

## Abstract

Lysosomal acid sphingomyelinase (ASM), a critical enzyme in lipid metabolism encoded by the SMPD1 gene, plays a crucial role in sphingomyelin hydrolysis in lysosomes. ASM deficiency leads to acid sphingomyelinase deficiency, a rare genetic disorder with diverse clinical manifestations, and the protein can be found mutated in other diseases. We employed a structure-based framework to comprehensively understand the functional implications of ASM variants, integrating pathogenicity predictions with molecular insights derived from molecular dynamics simulations in a lysosomal membrane environment. Our analysis, encompassing over 400 variants, establishes a structural atlas of missense variants of lysosomal ASM, associating mechanistic indicators with pathogenic potential. Our study highlights variants that influence structural stability or exert local and long-range effects at functional sites. To validate our predictions, we compared them to available experimental data on residual catalytic activity in 135 ASM variants. Notably, our findings also suggest applications of the resulting data for identifying cases suited for enzyme replacement therapy. This comprehensive approach enhances the understanding of ASM variants and provides valuable insights for potential therapeutic interventions.
