## Supplementary material for "ASM Variants in the Spotlight: A Structure-Based Atlas for Unraveling Pathogenic Mechanisms in Lysosomal Acid Sphingomyelinase": Table S2

### Sheet: Sheet1
Mutation	variant_id	number_of_stars	interpretation	condition	Mutation sources	Literature curation - reported disease	PMID
V559E	2498326	1	Pathogenic	Niemann-Pick disease, type A	clinvar
A484V	2136993	1	Pathogenic	Niemann-Pick disease, type B,Niemann-Pick disease, type A	clinvar
I444N	2136990	1	Pathogenic	Niemann-Pick disease, type B,Niemann-Pick disease, type A	clinvar
H423R	2136989	1	Pathogenic	Niemann-Pick disease, type B,Niemann-Pick disease, type A	literature,clinvar	Niemann-Pick disease A	19405096
S381P	2136988	1	Pathogenic	Niemann-Pick disease, type B,Niemann-Pick disease, type A	literature,clinvar	Niemann-Pick disease B	12369017
C223Y	1684031	1	Pathogenic	Acid sphingomyelinase deficiency	clinvar
E248Q	1452305	1	Pathogenic	Niemann-Pick disease, type A,Niemann-Pick disease, type B	literature,clinvar	Niemann-Pick disease B	8664904
P533Q	1173978	1	Pathogenic	Niemann-Pick disease, type A	cBioPortal,COSMIC,clinvar
N391H	1173973	2	Pathogenic	Niemann-Pick disease, type A,Niemann-Pick disease, type B,Niemann-Pick disease, type A	clinvar
L363R	1173970	2	Pathogenic	Niemann-Pick disease, type A,Niemann-Pick disease, type B,Niemann-Pick disease, type A	literature,clinvar	Niemann-Pick disease A	27338287
C223S	1173968	1	Pathogenic	Niemann-Pick disease, type B	clinvar
L216R	1173967	1	Pathogenic	Niemann-Pick disease, type A	literature,clinvar	Niemann-Pick disease A	27338287
D280A	1076908	1	Pathogenic	Niemann-Pick disease, type B,Niemann-Pick disease, type A	literature,clinvar	Niemann-Pick disease AB	15877209
D253E	997803	1	Pathogenic	Intellectual disability	clinvar
A283T	813478	2	Pathogenic	Niemann-Pick disease, type B,Niemann-Pick disease, type A,Niemann-Pick disease, type B	cBioPortal,COSMIC,literature,clinvar	Niemann-Pick disease B	15241805, 16010684
P373S	496822	1	Pathogenic	not provided	COSMIC,literature,clinvar	Niemann-Pick disease B	1.25562e+07
P186L	371341	2	Pathogenic	Niemann-Pick disease, type A,Niemann-Pick disease, type B,not provided,Niemann-Pick disease, type B,Niemann-Pick disease, type A,Sphingomyelin/cholesterol lipidosis	literature,clinvar	Niemann-Pick disease A	21454466,16642440,17011332,15877209
Y500N	225626	0	Pathogenic	Niemann-Pick disease, type A	clinvar
V318M	225625	0	Pathogenic	Niemann-Pick disease, type A	clinvar
L558P	225624	0	Pathogenic	Niemann-Pick disease, type A	clinvar
A359D	203427	1	Pathogenic	Niemann-Pick disease, type B,Niemann-Pick disease, type A	literature,clinvar	Niemann-Pick disease B	12369017,25920558,27659707
P187S	195087	2	Benign	not specified,Niemann-Pick disease, type B,Niemann-Pick disease, type A,not provided,Niemann-Pick disease, type A	clinvar
G508R	93317	2	Benign	Niemann-Pick disease, type B,Niemann-Pick disease, type A,not provided,not specified,Niemann-Pick disease, type B,Niemann-Pick disease, type A	cBioPortal,COSMIC,clinvar
Y469S	2996	1	Pathogenic	Niemann-Pick disease, type A,Niemann-Pick disease, type B	literature,clinvar	Niemann-Pick disease A	19405096
Q294K	2994	2	Pathogenic	Inborn genetic diseases,not specified,Niemann-Pick disease, type A,Niemann-Pick disease, type B,Sphingomyelin/cholesterol lipidosis,Niemann-Pick disease, type A	literature,clinvar	Niemann-Pick disease AB
H423Y	2992	2	Pathogenic	Niemann-Pick disease, type A,Niemann-Pick disease, type B,not provided,Sphingomyelin/cholesterol lipidosis,Niemann-Pick disease, type A,Niemann-Pick disease, type B	literature,clinvar	Niemann-Pick disease B	1.2369e+07
W393G	2991	2	Pathogenic	Niemann-Pick disease, type A,Niemann-Pick disease, type B,Sphingomyelin/cholesterol lipidosis,Niemann-Pick disease, type A	literature,clinvar
M384I	2986	1	Pathogenic	not provided	literature,clinvar	Niemann-Pick disease AB	15241805, 1618760
S438R	2983	0	Pathogenic	Niemann-Pick disease, type B	COSMIC,literature,clinvar	Niemann-Pick disease B	1301192
