## Supplementary material for "ASM Variants in the Spotlight: A Structure-Based Atlas for Unraveling Pathogenic Mechanisms in Lysosomal Acid Sphingomyelinase": Table S3

### Sheet: Sheet1
VARIANT	Authors	Localization	ASMase activity - difference from non-carriers	Residual activity (% of wild type)	Half-life (reduction with respect to wild-type)	Clinical Phenotype
R3H	Chew et al. (2023)			78.3
R17Q	Chew et al. (2023)			119.6
Q19R	Alcalay et al. (2019)		no significant difference
Q19R	Chew et al. (2023)			73.2
L30R	Chew et al. (2023)			77.1
V36A	Al-Eitan et al. (2020)			60
P63L	Chew et al. (2023)			84.5
A44P	Chew et al. (2023)			126.8
A44V	Chew et al. (2023)
S65F	Chew et al. (2023)			99.6
I76L	Chew et al. (2023)			102.2
R79W	Chew et al. (2023)			69.6
P92L	Chew et al. (2023)			92.6
N102S	Chew et al. (2023)			79.3
L105P	Dardis et al. (2005);Deshpande et al. (2021)			< 5;2.03
V114M	Alcalay et al. (2019)		no significant difference
V114M	Chew et al. (2023)			68
V117M	Chew et al. (2023)
L124R	Chew et al. (2023)
V132A	Dardis et al. (2005), Rodrıguez-Pascau et al. (2009),Chew et al. (2023)			13-33,33
C133Y	Ota et al. (2020)			0
F140L	Chew et al. (2023)			27
V145M	Chew et al. (2023)			60.2
R150C	Chew et al. (2023)			32.1
L153V	Chew et al. (2023)			19.2
P155R	Chew et al. (2023)			17.5
C159R	Chew et al. (2023)			8.7
G168R	Baltaci et al. (2021),Lipinski et al. (2019)			17,0-20
N177T	Chew et al. (2023)			54.7
P181S	Chew et al. (2023)			76
P186L	Pavlu-Pereira et al. (2005)			43,42.50
P187S	Alcalay et al. (2019)		no significant difference
P187S	Chew et al. (2023)			67.9
P187T	Chew et al. (2023)			66.9
L189Q	Chew et al. (2023)
L189T	Chew et al. (2023)
R202H	Deshpande et al. (2021)			1.33
W211R	Desnick et al. (2010			< 5
H213P	Chew et al. (2023)			93.7
L216R	Deshpande et al. (2021)			0.73
T219M	Chew et al. (2023)			53.5
C223S	Deshpande et al. (2021)			4.8
P226Q	Chew et al. (2023)			32.5
L227P	Dardis et al. (2005)			< 5
R230C	Rodriguez-Pascau et al. (2009)			< 5		intermediate clinical phenotype
R231Q	Chew et al. (2023)			33.2
R231W	Chew et al. (2023)			58.7
P236S	Chew et al. (2023)			33.6
A238T	Chew et al. (2023)			41
E248K	Chew et al. (2023)			8.6
S328G	Chew et al. (2023)			82.3
S328T	Chew et al. (2023)			34.2
N337S	Chew et al. (2023)			51.8
R240W	Chew et al. (2023)			40.8
G244R	Takahashi et al. (1992), Chew et al. (2023)			40,33.40
T245H	Chew et al. (2023)			48.6
W246C	Dardis et al. (2005			< 5
G247D	Toth et al. (2012)			2023-10-05	16	severe
E248Q	Ida et al. (1996)			30
S250R	Molnar et al. (2023)			10
D253H	Desnick et al. (2010)			< 5
D253E	Pavlu-Pereira et al. (2005)			< 5		intermediate clinical phenotype
R361H	Chew et al. (2023)			68.3
G265A	Chew et al. (2023)			57.1
A269V	Chew et al. (2023)			98.8
G270S	Chew et al. (2023)
P271T	Chew et al. (2023)			76.4
G279E	N.A
D280A	Pavlu-Pereira et al. (2005)			< 5		intermediate clinical phenotype
P282T	Chew et al. (2023)			9.7
A283T	Dardis et al. (2005);Chew et al. (2023)			< 5;11.10
R291H	Alcalay et al. (2019);Chew et al. (2023)		no significant difference	24
Q294K	Pavlu-Pereira et al. (2005)			< 5		intermediate clinical phenotype
R296W	Chew et al. (2023)			87.1
R296Q	Chew et al. (2023)			52.1
L298V	Chew et al. (2023)			100.9
L302P	Alcalay et al. (2019)	failed to reach the lysosomal compartment and almost exclusively localized in the ER
T302I	Chew et al. (2023)			28.2
L304P	Jones et al. (2008);Gan-Or et al.(2013), Chew et al. (2023)			< 5,8.70		severe;increase risk of PD
V314M	Desnick et al. (2010),Chew et al. (2023),Lipinski et al. (2019)			21,55.30,0-16
V318M	Ding et al (2016)
G319R	Deshpande et al. (2021)			7.57
P325A	Rhein et al. (2013)			< 5
P331A	Chew et al. (2023)			55.2
P332H	Chew et al. (2023)			19.2
P332R	Chew et al. (2023)			30.4
P332L	Chew et al. (2023)			48
I334T	Chew et al. (2023)			78.8
G336S	Zhang H et al. (2013)			36
R341H	Chew et al. (2023)			48.6
L343P	Pavlu-Pereira et al. (2005)			< 5		intermediate clinical phenotype
E352Q	Chew et al. (2023)			51.6
A359D	Acuna et al. (2015)			3.8
L363R	Deshpande et al. (2021)			1.2
R364G	Chew et al. (2023)			72
Y369C	Rodriguez-Pascau et al. (2009)			< 5
P373A	Chew et al. (2023)			62.8
R378H	Pavlu-Pereira et al. (2005), Chew et al. (2023)			41,63.80
R378C	Chew et al. (2023)			37.1
L379F	Chew et al. (2023)			52.2
I380F	Chew et al. (2023)			41
M384I	Takahashi et al. (1992)			< 5		intermediate clinical phenotype
N385S	Takahashi et al. (1992)			< 5		severe
R389C	Alcalay et al. (2019),Chew et al. (2023)		no significant difference	44.5
N391H	Deshpande et al. (2021)			2.61
W393G	Ferlinz et al. (1995), Chew et al. (2023);Lipinski et al. 2019			6-10,9.70,0-17
W393G	Alcalay et al. (2019)		no significant difference
N397D	Chew et al. (2023)			67.8
A402T	Chew et al. (2023)			64.2
E411G	Chew et al. (2023)			12.5
R418Q	Chew et al. (2023)			56.3
H423Y	Jones et al. (2008)			< 5		intermediate clinical phenotype
H427R	Desnick et al. (2010			< 5
H432Y	Chew et al. (2023)			111.6
R443Q	Chew et al. (2023)			24
Y448C	Takahashi et al. (1995); Cerón-Rodríguez et al. (2019)			< 5, 28
E449C	Chew et al. (2023)			47.5
H461P	Zhang H et al. (2013)			26
Y469S	Rodriguez-Pascau et al. (2009)			< 5
R476Q	Chew et al. (2023)			48.3
P477L	Chew et al. (2023)			9.4
A484E	Rodriguez-Pascau et al. (2009)			< 5
S486R	Chew et al. (2023), Zhang et al. (2013)			9.4,9
A487V	Alcalay et al. (2019)	localization unaffected	reduction of activity
A487V	Chew et al. (2023)			73.7
T488A	Rodriguez-Pascau et al. (2009)			< 5
G492S	Chew et al. (2023)			49.1
R498L	Alcalay et al. (2019)		no significant difference
R498L	Jones et al. (2008), Chew et al. (2023)			< 5, 5.60		severe
R498P	Chew et al. (2023)			8.8
Y500H	Chew et al. (2023)			11.2
G508R	Chew et al. (2023)			55.6
V512M	Chew et al. (2023)			67
E517V	Alcalay et al. (2019),Chew et al. (2023)		reduction of activity
T518I	Chew et al. (2023)			10
N522D	Desnick et al. (2010)			10
Q525H	Desnick et al. (2010)			64
A526T	Chew et al. (2023)			59.1
G530A	Chew et al. (2023)			55.4
P533L	Chew et al. (2023)			72.1
Y539H	Chew et al. (2023)			10.2
P548S	Chew et al. (2023)			64.8
T550I	Chew et al. (2023)			60.2
A554T	Chew et al. (2023)			74.4
V559I	Chew et al. (2023)			71.8
D565N	Chew et al. (2023)			105.3
D565Y	Dardis et al. (2005)			10
M566I	Chew et al. (2023)			70.4
Q570P	N.A
F572L	Toth et al. (2012)			30	30-60
W573S	Cheema et al(2020)
R561C	Chew et al. (2023)			47.5
H577R	Desnick et al. (2010)			< 5		intermediate clinical phenotype
G579S	Ferlinz et al. (1991)			< 5
P582S	Chew et al. (2023)			24
T588M	Chew et al. (2023)			62.3
R591C	Foo et al. (2013); Chew et al. (2023)			40.6		increase risk of PD
R591H	Chew et al. (2023)
L595V	Deshpande et al. (2021)			0
A597T	Chew et al. (2023)			50.8
L599F	Chew et al. (2023)			27.9
R602H	Dardis et al. (2005);Chew et al. (2023)			13;29.50
R602P	Dardis et al. (2005)			< 5
R610C	Chew et al. (2023)			73.7
R610H	Chew et al. (2023)			57
M613I	Chew et al. (2023)
R627K	Chew et al. (2023)
C631Y	Chew et al. (2023)			49.7

### Sheet: for_qlattice
VARIANT	Residual activity (% of wild type)
R3H	78.3
R17Q	119.6
Q19R	73.2
L30R	77.1
V36A	60
P63L	84.5
A44P	126.8
S65F	99.6
I76L	102.2
R79W	69.6
P92L	92.6
N102S	79.3
L105P	2.03
V114M	68
V132A	33
C133Y	0
F140L	27
V145M	60.2
R150C	32.1
L153V	19.2
P155R	17.5
C159R	8.7
G168R	17
N177T	54.7
P181S	76
P186L	43
P187S	67.9
P187T	66.9
R202H	1.33
W211R	5
H213P	93.7
L216R	0.73
T219M	53.5
C223S	4.8
P226Q	32.5
L227P	5
R230C	5
R231Q	33.2
R231W	58.7
P236S	33.6
A238T	41
E248K	8.6
S328G	82.3
S328T	34.2
N337S	51.8
R240W	40.8
G244R	33.4
T245H	48.6
W246C	5
G247D	10
E248Q	30
S250R	10
D253H	5
D253E	5
R361H	68.3
G265A	57.1
A269V	98.8
P271T	76.4
D280A	5
P282T	9.7
A283T	5
R291H	24
Q294K	5
R296W	87.1
R296Q	52.1
L298V	100.9
T302I	28.2
L304P	5
V314M	21
G319R	7.57
P325A	5
P331A	55.2
P332H	19.2
P332R	30.4
P332L	48
I334T	78.8
G336S	36
R341H	48.6
L343P	5
E352Q	51.6
A359D	3.8
L363R	1.2
R364G	72
Y369C	5
P373A	62.8
R378H	41
R378C	37.1
L379F	52.2
I380F	41
M384I	5
N385S	5
R389C	44.5
N391H	2.61
W393G	9.7
N397D	67.8
A402T	64.2
E411G	12.5
R418Q	56.3
H423Y	5
H427R	5
H432Y	111.6
R443Q	24
Y448C	28
E449C	47.5
H461P	26
Y469S	5
R476Q	48.3
P477L	9.4
A484E	5
S486R	9
A487V	73.7
T488A	5
G492S	49.1
R498L	5
R498P	8.8
Y500H	11.2
G508R	55.6
V512M	67
T518I	10
N522D	10
Q525H	64
A526T	59.1
G530A	55.4
P533L	72.1
Y539H	10.2
P548S	64.8
T550I	60.2
A554T	74.4
V559I	71.8
D565N	105.3
D565Y	10
M566I	70.4
F572L	30
R561C	47.5
H577R	5
G579S	5
P582S	24
T588M	62.3
R591C	40.6
L595V	0
A597T	50.8
L599F	27.9
R602H	13;29.50
R602P	5
R610C	73.7
R610H	57
C631Y	49.7
