## Supplementary material for "ASM Variants in the Spotlight: A Structure-Based Atlas for Unraveling Pathogenic Mechanisms in Lysosomal Acid Sphingomyelinase": Table S4

### Sheet: Foglio1
Hydrogen Bonds
Chain	Residue Number Source	Residue name	Atom name	Chain	Residue Number Target	Residue name	Atom name	Persistence (%)
A	253	ASP	OD2	A	284	HSP	ND1	79,63
A	253	ASP	OD2	A	284	HSP	N	76.35	N320 and N385
A	253	ASP	OD1	A	284	HSP	N	7.02
A	253	ASP	OD1	A	488	THR	OG1	67.85
A	438	SER	O	A	442	TYR	N	47.18
A	438	SER	OG	A	603	ALA	N	3,7
A	320	ASN	ND2	A	385	ASN	OD1	1.5
A	383	ASN	OD1	A	385	ASN	N	20
A	383	ASN	N	A	404	GLN	OE1	79.70
A	383	ASN	O	A	404	GLN	NE2	67.40
A	449	GLU	OE1	A	476	ARG	NH1	17.18
A	449	GLU	OE1	A	476	ARG	NH2	73.17
A	449	GLU	OE2	A	476	ARG	NH1	65.45
A	449	GLU	OE2	A	476	ARG	NH2	16.28
Salt Brigde
Chain	Residue Number Source	Residue name	Side Chain	Chain	Residue Number Target	Residue name	Side Chain	Persistence (%)
A	449	GLU	sc.glu.COOn	A	185	LYS	sc.lys.NZp	90.05
A	449	GLU	sc.glu.COOn	A	189	LYS	sc.lys.NZp	1.42
