## Supplementary material for "ASM Variants in the Spotlight: A Structure-Based Atlas for Unraveling Pathogenic Mechanisms in Lysosomal Acid Sphingomyelinase": Table S5

### Sheet: Foglio1
Path	Source (chain+resid)	Target (chain+resid)	length	sum_weights	avg_weight
A373,A274,A276,A205,A278,A427,A320,A327	A373	A327	8	35.599999999999994	5.0857142857142845
A373,A379,A276,A205,A278,A427,A320,A327	A373	A327	8	35.9	5.128571428571428
A373,A379,A425,A317,A278,A427,A320,A327	A373	A327	8	33.9	4.8428571428571425
A211,A259,A263,A308,A260	A211	A260	5	18.8	4.7
A211,A301,A285,A277,A302,A351,A347,A320,A385,A385,A320,A427,A280,A212,A253,A285,A212,A230,A285	A211	A285	19	118.8	6.6
A211,A301,A285,A277,A320,A351,A347,A320,A385,A385,A320,A427,A280,A212,A253,A285,A212,A230,A285	A211	A285	19	135.0	7.5
A211,A301,A281,A277,A302,A351,A347,A320,A385,A385,A320,A427,A280,A210,A253,A490	A211	A490	16	105.5	7.033333333333334
A211,A301,A281,A277,A302,A351,A347,A320,A385,A385,A320,A427,A280,A210,A284,A490	A211	A490	16	137.0	9.133333333333333
A211,A301,A281,A277,A320,A351,A347,A320,A385,A385,A320,A427,A280,A210,A253,A490	A211	A490	16	121.7	8.113333333333333
A211,A301,A281,A277,A320,A351,A347,A320,A385,A385,A320,A427,A280,A210,A284,A490	A211	A490	16	153.2	10.213333333333331
A266,A206,A206,A277,A281,A301,A211,A259,A263,A308,A260	A266	A260	11	45.99999999999999	4.6
A291,A342,A323,A343,A347,A318,A383,A385,A320,A427,A280,A459,A428,A384,A437,A441,A424,A422,A412,A448,A413,A181	A291	A181	22	132.5	06:30:00
A371,A315,A276,A276,A205,A500,A498,A485,A578,A493,A577,A582	A371	A582	12	69.4	6.30909e+16
A371,A315,A276,A276,A456,A500,A498,A485,A578,A493,A577,A582	A371	A582	12	80.2	7.29091e+15
A371,A315,A379,A276,A205,A500,A498,A485,A578,A493,A577,A582	A371	A582	12	72.9	6.627272727272728
A371,A315,A379,A276,A456,A500,A498,A485,A578,A493,A577,A582	A371	A582	12	83.7	7.609090909090909
A373,A373,A276,A276,A205,A500,A498,A485,A578,A493,A577,A582	A371	A582	12	63.4	5.763636363636364
A373,A373,A276,A276,A456,A500,A498,A485,A578,A493,A577,A582	A371	A582	12	74.20000000000002	6.745454545454547
A373,A373,A379,A276,A205,A500,A498,A485,A578,A493,A577,A582	A371	A582	12	63.7	5.790909090909091
A373,A373,A379,A276,A456,A500,A498,A485,A578,A493,A577,A582	A371	A582	12	74.5	6.7727272727272725
A459,A280,A427,A278,A205,A500,A498,A485,A578,A493,A577,A582	A459	A582	12	72.7	6.609090909090909
A465,A555,A482,A456,A205,A278,A427,A320,A327,A390	A465	A390	10	59.5	6.611111111111111
A465,A555,A482,A456,A205,A278,A427,A320,A385,A383,A386,A332	A465	A332	12	81.39999999999999	7.399999999999999
A465,A555,A482,A500,A205,A278,A427,A320,A327,A390	A465	A390	10	56.4	6.266666666666667
A465,A555,A482,A500,A205,A278,A427,A320,A385,A383,A386,A332	A465	A332	12	78.3	7.118181818181818
A465,A555,A516,A500,A205,A278,A427,A320,A327,A390	A465	A390	10	54.6	6.066666666666666
A465,A555,A516,A500,A205,A278,A427,A320,A385,A383,A386,A332	A465	A332	12	76.5	6.954545454545454
A539,A500,A500,A205,A280,A427,A280,A459,A428,A384,A437,A441,A424,A422,A412,A448,A413,A181	A539	A181	18	91.1	5.35882e+15
A539,A516,A500,A205,A280,A427,A280,A459,A428,A384,A437,A441,A424,A422,A412,A448,A413,A181	A539	A181	18	86.0	5.0588235294117645
A539,A500,A500,A205,A276,A423,A377,A511,A509,A503,A194	A539	A194	11	70.10000000000001	7.010000000000001
A539,A500,A500,A456,A276,A423,A377,A511,A509,A503,A194	A539	A194	11	80.9	8.09
A539,A500,A500,A456,A454,A423,A377,A511,A509,A503,A194	A539	A194	11	76.10000000000001	7.610000000000001
A539,A516,A500,A205,A276,A423,A377,A511,A509,A503,A194	A539	A194	11	65.0	6.5
A539,A516,A500,A456,A276,A423,A377,A511,A509,A503,A194	A539	A194	11	75.8	7.58
A539,A516,A500,A456,A454,A423,A377,A511,A509,A503,A194	A539	A194	11	71.0	7.1
A539,A500,A500,A205,A276,A423,A377,A511,A509,A506,A199	A539	A199	11	75.39999999999999	7.539999999999999
A539,A500,A500,A456,A276,A423,A377,A511,A509,A506,A199	A539	A199	11	86.2	8.620000000000001
A539,A500,A500,A456,A454,A423,A377,A511,A509,A506,A199	A539	A199	11	81.39999999999999	8.139999999999999
A539,A516,A500,A205,A276,A423,A377,A511,A509,A506,A199	A539	A199	11	70.3	7.029999999999999
A539,A516,A500,A456,A276,A423,A377,A511,A509,A506,A199	A539	A199	11	81.1	8.11
A539,A516,A500,A456,A454,A423,A377,A511,A509,A506,A199	A539	A199	11	76.3	7.63
A539,A500,A500,A205,A280,A427,A280,A459,A428,A384,A382,A404,A368,A407,A411,A378,A418	A539	A418	17	104.3	6.51875
A539,A516,A500,A205,A280,A427,A280,A459,A428,A384,A382,A404,A368,A407,A411,A378,A418	A539	A418	17	99.2	6.199999999999999
A539,A500,A500,A205,A280,A427,A280,A459,A428,A384,A437,A441,A445,A468,A442,A602,A475	A539	A475	17	85.0	5.3125
A539,A500,A500,A205,A280,A427,A280,A459,A428,A384,A437,A441,A455,A468,A442,A602,A475	A539	A475	17	86.9	5.43125
A539,A516,A500,A205,A280,A427,A280,A459,A428,A384,A437,A441,A445,A468,A442,A602,A475	A539	A475	17	79.9	4.99375
A539,A516,A500,A205,A280,A427,A280,A459,A428,A384,A437,A441,A455,A468,A442,A602,A475	A539	A475	17	81.80000000000001	5.112500000000001
A539,A500,A500,A205,A280,A427,A280,A459,A428,A384,A437,A441,A445,A468,A442,A602,A469,A477,A553	A539	A553	19	93.9	5.216666666666667
A539,A500,A500,A205,A280,A427,A280,A459,A428,A384,A437,A441,A455,A468,A442,A602,A469,A477,A553	A539	A553	19	95.8	5.322222222222223
A539,A516,A500,A205,A280,A427,A280,A459,A428,A384,A437,A441,A445,A468,A442,A602,A469,A477,A553	A539	A553	19	88.80000000000001	4.933333333333334
A539,A516,A500,A205,A280,A427,A280,A459,A428,A384,A437,A441,A455,A468,A442,A602,A469,A477,A553	A539	A553	19	90.7	5.038888888888889
A539,A500,A500,A205,A280,A427,A280,A459,A428,A384,A437,A441,A445,A468,A442,A602,A469,A556	A539	A556	18	96.1	5.652941176470588
A539,A500,A500,A205,A280,A427,A280,A459,A428,A384,A437,A441,A455,A468,A442,A602,A469,A556	A539	A556	18	98.0	5.764705882352941
A539,A516,A500,A205,A280,A427,A280,A459,A428,A384,A437,A441,A445,A468,A442,A602,A469,A556	A539	A556	18	91.0	5.352941176470588
A539,A516,A500,A205,A280,A427,A280,A459,A428,A384,A437,A441,A455,A468,A442,A602,A469,A556	A539	A556	18	92.9	5.46470588235294
A539,A500,A500,A205,A280,A427,A280,A459,A428,A384,A437,A441,A445,A468,A442,A602,A469,A556,A560	A539	A560	19	101.4	5.633333333333333
A539,A500,A500,A205,A280,A427,A280,A459,A428,A384,A437,A441,A455,A468,A442,A602,A469,A556,A560	A539	A560	19	103.3	5.738888888888889
A539,A516,A500,A205,A280,A427,A280,A459,A428,A384,A437,A441,A445,A468,A442,A602,A469,A556,A560	A539	A560	19	96.3	5.35
A539,A516,A500,A205,A280,A427,A280,A459,A428,A384,A437,A441,A455,A468,A442,A602,A469,A556,A560	A539	A560	19	98.2	5.455555555555555
A539,A500,A500,A205,A280,A427,A280,A459,A428,A384,A437,A441,A445,A468,A442,A602,A469,A467,A600	A539	A600	19	93.5	5.194444444444445
A539,A500,A500,A205,A280,A427,A280,A459,A428,A384,A437,A441,A455,A468,A442,A602,A469,A467,A600	A539	A600	19	95.4	5.300000000000001
A539,A516,A500,A205,A280,A427,A280,A459,A428,A384,A437,A441,A445,A468,A442,A602,A469,A467,A600	A539	A600	19	88.4	4.911111111111111
A539,A516,A500,A205,A280,A427,A280,A459,A428,A384,A437,A441,A455,A468,A442,A602,A469,A467,A600	A539	A600	19	90.3	5.016666666666667
