## Supplementary material for "ASM Variants in the Spotlight: A Structure-Based Atlas for Unraveling Pathogenic Mechanisms in Lysosomal Acid Sphingomyelinase": Table S6

### Sheet: Foglio1
PROPKA						H++			Final	REASON
Group	Number	Chain	pKa	Model-pKa	Type	pka	Pka (1/2)	Type
HIS	136	A	06:23:00	6.5	HISP	6.484	7.310	HISP	HIP	Solv Exp
HIS	167	A	07:08:00	6.5	HISP	6.319	6.853	HISP	HIP	Solv Exp
HIS	208	A	06:26:00	6.5	HISP	3.706	>12.000	HISP	HSD	Coord Zn
HIS	211	A	06:54:00	6.5	HISP	6.477	8.571	HISP	HIP	Solv Exp
HIS	282	A	09:20:00	6.5	HISP	4.324	10.705	HISP	HIP	Coord lipid head
HIS	286	A	07:45:00	6.5	HISP	6.211	6.883	HISP	HIP	Solv Exp
HIS	319	A	03:30:00	6.5	HISP	4.094	5.485	HISP	HIP	Coord lipid head
HIS	336	A	06:24:00	6.5	HISP	5.971	7.693	HISP	HIP	Solv Exp
HIS	421	A	03:37:00	6.5	HISP	3.363	<0.000	HSE	HSE	No Solv Exp
HIS	425	A	03:13:00	6.5	HISP	3.920	>12.000	HISP	HSD	Coord Zn
HIS	430	A	04:51:00	6.5	HISP	6.405	8.292	HISP	HIP	Solv Exp
HIS	457	A	-1.47	6.5	HISP	5.017	<0.000	HSE	HSE	Coord Zn
HIS	459	A	02:26:00	6.5	HISP	5.537	5.214	HISP	HSD	Coord Zn
HIS	509	A	04:58:00	6.5	HISP	6.216	7.391	HISP	HIP	Solv Exp
HIS	514	A	01:17:00	6.5	HISP	4.252	0.513	HSD	HSE	No Solv Exp
HIS	532	A	06:18:00	6.5	HISP	6.633	6.592	HISP	HIP	Solv Exp
HIS	554	A	05:04:00	6.5	HISP	6.264	5.518	HISP	HIP	Solv Exp
HIS	575	A	04:19:00	6.5	HISP	6.287	5.435	HISP	HIP	Solv Exp
HIS	578	A	05:52:00	6.5	HISP	7.203	7.404	HISP	HIP	Solv Exp
HIS	609	A	06:23:00	6.5	HISP	6.467	4.997	HSE	HIP	Solv Exp
